# The DNA loop release factor WAPL suppresses Epstein-Barr virus latent membrane protein expression to maintain the highly restricted latency I program

**DOI:** 10.1101/2024.05.09.593401

**Authors:** Laura A. Murray-Nerger, Davide Maestri, Xiang Liu, Zhixuan Li, Italo Tempera, Mingxiang Teng, Benjamin E. Gewurz

## Abstract

Epstein-Barr virus (EBV) uses latency programs to colonize the memory B-cell reservoir, and each program is associated with human malignancies. However, knowledge remains incomplete of epigenetic mechanisms that maintain the highly restricted latency I program, present in memory and Burkitt lymphoma cells, in which EBNA1 is the only EBV-encoded protein expressed. Given increasing appreciation that higher order chromatin architecture is an important determinant of viral and host gene expression, we investigated roles of Wings Apart-Like Protein Homolog (WAPL), a host factor that unloads cohesins to control DNA loop size and that was discovered as an EBNA2-associated protein. WAPL knockout (KO) in Burkitt cells de-repressed LMP1 and LMP2A expression but not other EBV oncogenes to yield a viral program reminiscent of EBV latency II, which is rarely observed in B-cells. WAPL KO also increased LMP1/2A levels in latency III lymphoblastoid cells. WAPL KO altered EBV genome architecture, triggering formation of DNA loops between the LMP promoter region and the EBV origins of lytic replication (oriLyt). Hi-C analysis further demonstrated that WAPL KO reprograms EBV genomic DNA looping. LMP1 and LMP2A de-repression correlated with decreased histone repressive marks at their promoters. We propose that EBV coopts WAPL to negatively regulate latent membrane protein expression to maintain Burkitt latency I.

**Author Summary:** EBV is a highly prevalent herpesvirus etiologically linked to multiple lymphomas, gastric and nasopharyngeal carcinomas, and multiple sclerosis. EBV persists in the human host in B-cells that express a series of latency programs, each of which is observed in a distinct type of human lymphoma. The most restricted form of EBV latency, called latency I, is observed in memory cells and in most Burkitt lymphomas. In this state, EBNA1 is the only EBV-encoded protein expressed to facilitate infected cell immunoevasion. However, epigenetic mechanisms that repress expression of the other eight EBV-encoded latency proteins remain to be fully elucidated. We hypothesized that the host factor WAPL might have a role in restriction of EBV genes, as it is a major regulator of long-range DNA interactions by negatively regulating cohesin proteins that stabilize DNA loops, and WAPL was found in a yeast 2-hybrid screen for EBNA2-interacting host factors. Using CRISPR together with Hi-ChIP and Hi-C DNA architecture analyses, we uncovered WAPL roles in suppressing expression of LMP1 and LMP2A, which mimic signaling by CD40 and B-cell immunoglobulin receptors, respectively. These proteins are expressed together with EBNA1 in the latency II program. We demonstrate that WAPL KO changes EBV genomic architecture, including allowing the formation of DNA loops between the oriLyt enhancers and the LMP promoter regions. Collectively, our study suggests that WAPL reinforces Burkitt latency I by preventing the formation of DNA loops that may instead support the latency II program.
