## Supplementary Table 2 for "The DNA loop release factor WAPL suppresses Epstein-Barr virus latent membrane protein expression to maintain the highly restricted latency I program"

### Sheet: Sheet1
seqnames1	start1	end1	width1	strand1	seqnames2	start2	end2	width2	strand2	IF1	IF2	D	M	adj.IF1	adj.IF2	adj.M	mc	A	Z	p.value	p.adj	color
chr1	77000	77999	1000	*	chr1	155000	155999	1000	*	14	34.9843	78	1.32128	13.9515	35.1058	1.33129	-0.0100064	24.5287	9.63116	5.90593e-22	3.89792e-20	#fc0703
chr1	36000	36999	1000	*	chr1	77000	77999	1000	*	9	22.0271	41	1.29129	8.98392	22.0666	1.29645	-0.00516014	15.5252	9.37994	6.6008e-21	6.73282e-19	#fc0703
chr1	64000	64999	1000	*	chr1	77000	77999	1000	*	11	25.2664	13	1.19972	10.9405	25.4039	1.21538	-0.0156584	18.1722	8.79541	1.42529e-18	1.63908e-16	#fc0703
chr1	52000	52999	1000	*	chr1	98000	98999	1000	*	11	23.3229	46	1.08424	11.0189	23.2829	1.07929	0.00495069	17.1509	7.81418	5.53229e-15	5.42164e-13	#fc0703
chr1	52000	52999	1000	*	chr1	128000	128999	1000	*	15	29.8014	76	0.990419	14.9101	29.9811	1.00776	-0.0173445	22.4456	7.29844	2.91113e-13	1.97957e-11	#fc0703
chr1	47000	47999	1000	*	chr1	97000	97999	1000	*	13	25.9143	50	0.995236	12.9495	26.0154	1.00647	-0.0112363	19.4824	7.28913	3.11952e-13	2.90116e-11	#fc0703
chr1	77000	77999	1000	*	chr1	101000	101999	1000	*	17	33.0407	24	0.95871	16.9691	33.1009	0.963963	-0.00525348	25.035	6.98263	2.89701e-12	2.95495e-10	#fc0703
chr1	74000	74999	1000	*	chr1	97000	97999	1000	*	13	25.2664	23	0.95871	13.0238	25.2203	0.95344	0.00526968	19.122	6.90676	4.9586e-12	5.15695e-10	#fc0703
chr1	57000	57999	1000	*	chr1	77000	77999	1000	*	19	36.28	20	0.933175	19.0438	36.1965	0.926528	0.00664687	27.6202	6.71271	1.91043e-11	2.04416e-09	#fc0703
chr1	71000	71999	1000	*	chr1	77000	77999	1000	*	24	44.7021	6	0.897309	23.9071	44.8758	0.9085	-0.0111906	34.3915	6.58272	4.61915e-11	6.05109e-09	#fc0703
chr1	77000	77999	1000	*	chr1	93000	93999	1000	*	26	47.2936	16	0.863132	25.8273	47.6098	0.88236	-0.0192283	36.7185	6.39425	1.6134e-10	1.79088e-08	#fc0703
chr1	63000	63999	1000	*	chr1	97000	97999	1000	*	11	20.0836	34	0.868512	10.9495	20.1763	0.881799	-0.0132874	15.5629	6.3902	1.65667e-10	1.77264e-08	#fc0703
chr1	77000	77999	1000	*	chr1	130000	130999	1000	*	26	46.6457	53	0.843232	25.8039	47.0002	0.865078	-0.0218456	36.402	6.26964	3.61893e-10	3.29323e-08	#fc0703
chr1	69000	69999	1000	*	chr1	77000	77999	1000	*	19	34.3364	8	0.85374	18.947	34.4324	0.861798	-0.0080575	26.6897	6.24598	4.21144e-10	5.30641e-08	#fc0703
chr1	35000	35999	1000	*	chr1	48000	48999	1000	*	13	23.3229	13	0.843232	12.9296	23.4498	0.858891	-0.0156584	18.1897	6.22502	4.81481e-10	2.76852e-08	#fc0703
chr1	11000	11999	1000	*	chr1	77000	77999	1000	*	15	26.5621	66	0.824409	14.9519	26.6475	0.833671	-0.00926192	20.7997	6.04318	1.51109e-09	1.17865e-07	#fc0703
chr1	77000	77999	1000	*	chr1	134000	134999	1000	*	20	34.9843	57	0.806707	19.8642	35.2235	0.826368	-0.0196616	27.5438	5.99052	2.09166e-09	1.77791e-07	#fc0703
chr1	55000	55999	1000	*	chr1	77000	77999	1000	*	17	29.1536	22	0.778137	17.0616	29.0483	0.767703	0.0104349	23.055	5.56752	2.58384e-08	1.38236e-06	#fc0703
chr1	35000	35999	1000	*	chr1	46000	46999	1000	*	12	20.0836	11	0.742981	11.9612	20.1487	0.752329	-0.00934815	16.055	5.45668	4.85129e-08	5.82154e-06	#fc0703
chr1	62000	62999	1000	*	chr1	77000	77999	1000	*	17	27.8578	15	0.712549	16.8804	28.0553	0.732928	-0.0203789	22.4678	5.31679	1.05615e-07	3.87256e-06	#fc0703
chr1	0	999	1000	*	chr1	97000	97999	1000	*	12	19.4357	97	0.695675	11.906	19.5891	0.71836	-0.0226846	15.7476	5.21175	1.87071e-07	8.79234e-06	#fc0703
chr1	43000	43999	1000	*	chr1	77000	77999	1000	*	13	20.7314	34	0.673307	12.9403	20.8271	0.686595	-0.0132874	16.8837	4.98271	6.27001e-07	3.35446e-05	#fc0703
chr1	52000	52999	1000	*	chr1	113000	113999	1000	*	20	31.745	61	0.666529	19.8616	31.9662	0.686563	-0.0200338	25.9139	4.98248	6.27751e-07	5.08479e-05	#fc0703
chr1	52000	52999	1000	*	chr1	117000	117999	1000	*	23	36.28	65	0.65754	22.9123	36.4189	0.668567	-0.011027	29.6656	4.85272	1.21777e-06	9.49864e-05	#fc0703
chr1	50000	50999	1000	*	chr1	77000	77999	1000	*	12	18.7879	27	0.646766	11.9677	18.8386	0.654542	-0.00777618	15.4031	4.7516	2.01817e-06	0.000211908	#fc0703
chr1	77000	77999	1000	*	chr1	117000	117999	1000	*	17	26.5621	40	0.643836	16.9422	26.6527	0.653655	-0.00981883	21.7975	4.7452	2.08298e-06	0.000107273	#fc0703
chr1	41000	41999	1000	*	chr1	97000	97999	1000	*	18	27.8578	56	0.630087	17.8797	28.0453	0.649442	-0.0193552	22.9625	4.71483	2.41918e-06	0.000210469	#fc0703
chr1	77000	77999	1000	*	chr1	136000	136999	1000	*	16	24.6186	59	0.621675	15.8927	24.7847	0.641086	-0.0194116	20.3387	4.65458	3.24647e-06	0.000272703	#fc0703
chr1	77000	77999	1000	*	chr1	156000	156999	1000	*	26	40.1671	79	0.627504	25.9445	40.2531	0.633673	-0.00616931	33.0988	4.60112	4.20215e-06	0.00013657	#fc0703
chr1	52000	52999	1000	*	chr1	79000	79999	1000	*	21	32.3928	27	0.625286	20.9435	32.4803	0.633062	-0.00777618	26.7119	4.59672	4.29194e-06	0.000225327	#fc0703
chr1	44000	44999	1000	*	chr1	97000	97999	1000	*	17	25.9143	53	0.608212	16.8718	26.1112	0.630058	-0.0218456	21.4915	4.57506	4.76085e-06	0.000144412	#fc0703
chr1	37000	37999	1000	*	chr1	77000	77999	1000	*	12	18.14	40	0.59614	11.9592	18.2018	0.605958	-0.00981883	15.0805	4.40129	1.07608e-05	0.000369454	#fc0703
chr1	43000	43999	1000	*	chr1	52000	52999	1000	*	15	22.675	9	0.59614	14.9563	22.7413	0.604562	-0.00842218	18.8488	4.39122	1.12715e-05	0.00139767	#fc0703
chr1	97000	97999	1000	*	chr1	152000	152999	1000	*	16	23.9707	55	0.583201	15.8857	24.1432	0.603887	-0.020686	20.0144	4.38635	1.15267e-05	0.00102587	#fc0703
chr1	77000	77999	1000	*	chr1	121000	121999	1000	*	12	18.14	44	0.59614	12.0151	18.1173	0.592521	0.00361846	15.0662	4.30441	1.67435e-05	0.00164086	#fc0703
chr1	77000	77999	1000	*	chr1	89000	89999	1000	*	30	44.0543	12	0.554319	29.867	44.2504	0.567139	-0.01282	37.0587	4.12139	3.76587e-05	0.00374639	#fc0703
chr1	49000	49999	1000	*	chr1	77000	77999	1000	*	14	20.7314	28	0.566392	13.9964	20.7367	0.567125	-0.000733189	17.3666	4.12129	3.76752e-05	0.00199678	#fc0703
chr1	97000	97999	1000	*	chr1	103000	103999	1000	*	16	23.3229	6	0.543672	15.9381	23.4135	0.554863	-0.0111906	19.6758	4.03287	5.50986e-05	0.00332565	#fc0703
chr1	77000	77999	1000	*	chr1	84000	84999	1000	*	28	40.815	7	0.543672	27.9071	40.9509	0.553263	-0.00959096	34.429	4.02134	5.78677e-05	0.0036746	#fc0703
chr1	77000	77999	1000	*	chr1	95000	95999	1000	*	24	34.9843	18	0.543672	23.9369	35.0765	0.551265	-0.00759277	29.5067	4.00693	6.15122e-05	0.00676634	#fc0703
chr1	70000	70999	1000	*	chr1	77000	77999	1000	*	18	25.9143	7	0.52575	17.9403	26.0006	0.535341	-0.00959096	21.9704	3.89212	9.93729e-05	0.00420679	#fc0703
chr1	97000	97999	1000	*	chr1	129000	129999	1000	*	13	18.7879	32	0.531288	12.9863	18.8077	0.534332	-0.00304311	15.897	3.88484	0.000102398	0.0102058	#fc0703
chr1	97000	97999	1000	*	chr1	128000	128999	1000	*	17	24.6186	31	0.534212	17.0132	24.5995	0.531971	0.00224072	20.8063	3.86782	0.000109813	0.0114875	#fc0703
chr1	97000	97999	1000	*	chr1	156000	156999	1000	*	20	28.5057	59	0.511251	19.8659	28.6981	0.530662	-0.0194116	24.282	3.85838	0.00011414	0.0047939	#fc0703
chr1	51000	51999	1000	*	chr1	97000	97999	1000	*	18	25.9143	46	0.52575	18.0309	25.8699	0.5208	0.00495069	21.9504	3.78727	0.000152313	0.00746334	#fc0703
chr1	97000	97999	1000	*	chr1	127000	127999	1000	*	19	27.21	30	0.518137	19.0573	27.1282	0.50945	0.00868679	23.0927	3.70544	0.000211028	0.022158	#fc0703
chr1	54000	54999	1000	*	chr1	77000	77999	1000	*	15	21.3793	23	0.511251	15.0274	21.3403	0.505981	0.00526968	18.1838	3.68042	0.00023285	0.00807212	#fc0703
chr1	144000	144999	1000	*	chr1	164000	164999	1000	*	35	49.885	20	0.511251	35.0807	49.7702	0.504604	0.00664687	42.4255	3.67049	0.000242086	0.0129516	#fc0703
chr1	58000	58999	1000	*	chr1	77000	77999	1000	*	22	31.0971	19	0.499278	22.0039	31.0916	0.498762	0.000516317	26.5478	3.62837	0.00028522	0.0154019	#fc0703
chr1	97000	97999	1000	*	chr1	166000	166999	1000	*	20	27.8578	69	0.478084	19.9228	27.9657	0.489237	-0.0111529	23.9443	3.55969	0.000371295	0.0278471	#fc0703
chr1	52000	52999	1000	*	chr1	72000	72999	1000	*	35	49.2371	20	0.492392	35.0807	49.1238	0.485745	0.00664687	42.1023	3.53451	0.000408532	0.014571	#fc0703
chr1	67000	67999	1000	*	chr1	77000	77999	1000	*	27	37.5757	10	0.476841	26.9197	37.6878	0.485434	-0.00859331	32.3037	3.53227	0.00041201	0.0249266	#fc0703
chr1	126000	126999	1000	*	chr1	144000	144999	1000	*	51	70.6164	18	0.469506	50.866	70.8025	0.477099	-0.00759277	60.8342	3.47217	0.000516268	0.0283948	#fc0703
chr1	52000	52999	1000	*	chr1	131000	131999	1000	*	16	22.0271	79	0.46121	15.9658	22.0743	0.467379	-0.00616931	19.0201	3.40209	0.000668729	0.0144891	#fc0703
chr1	77000	77999	1000	*	chr1	131000	131999	1000	*	20	27.21	54	0.444137	19.8463	27.4208	0.4664	-0.0222635	23.6335	3.39503	0.000686218	0.0307123	#fc0703
chr1	97000	97999	1000	*	chr1	145000	145999	1000	*	25	34.3364	48	0.457811	24.9879	34.3531	0.459209	-0.00139754	29.6705	3.34318	0.000828248	0.0265039	#fc0703
chr1	77000	77999	1000	*	chr1	98000	98999	1000	*	23	31.745	21	0.464895	23.076	31.6405	0.455379	0.00951563	27.3582	3.31557	0.00091458	0.0242364	#fc0703
chr1	52000	52999	1000	*	chr1	101000	101999	1000	*	21	28.5057	49	0.440861	20.9569	28.5643	0.446786	-0.00592492	24.7606	3.25361	0.0011395	0.0360843	#fc0703
chr1	97000	97999	1000	*	chr1	160000	160999	1000	*	14	18.7879	63	0.424373	13.912	18.9067	0.442563	-0.0181897	16.4093	3.22315	0.00126787	0.0342326	#fc0703
chr1	77000	77999	1000	*	chr1	164000	164999	1000	*	14	18.7879	87	0.424373	13.9814	18.8129	0.428214	-0.00384049	16.3971	3.11969	0.00181041	0.0343977	#fc0703
chr1	151000	151999	1000	*	chr1	171000	171999	1000	*	212	157.429	20	-0.429361	212.489	157.067	-0.436008	0.00664687	184.778	-3.11165	0.00186046	0.0497674	#0509f5
chr1	37000	37999	1000	*	chr1	169000	169999	1000	*	376	268.213	132	-0.487355	369.399	273.006	-0.43625	-0.0511046	321.202	-3.1134	0.00184948	0.0240432	#0509f5
chr1	2000	2999	1000	*	chr1	96000	96999	1000	*	480	349.843	94	-0.456328	477.027	352.023	-0.438398	-0.0179296	414.525	-3.12888	0.00175471	0.0429905	#0509f5
chr1	40000	40999	1000	*	chr1	169000	169999	1000	*	91	64.7857	129	-0.490191	89.3884	65.9537	-0.438633	-0.051558	77.6711	-3.13058	0.00174462	0.0296585	#0509f5
chr1	84000	84999	1000	*	chr1	171000	171999	1000	*	222	163.26	87	-0.443389	221.705	163.477	-0.439548	-0.00384049	192.591	-3.13718	0.00170583	0.0343977	#0509f5
chr1	135000	135999	1000	*	chr1	169000	169999	1000	*	596	434.712	34	-0.455252	593.262	436.718	-0.441965	-0.0132874	514.99	-3.1546	0.00160717	0.0343934	#0509f5
chr1	10000	10999	1000	*	chr1	167000	167999	1000	*	630	445.078	157	-0.501295	617.209	454.301	-0.44211	-0.0591847	535.755	-3.15565	0.00160143	0.0466415	#0509f5
chr1	123000	123999	1000	*	chr1	144000	144999	1000	*	88	64.7857	21	-0.441828	88.2907	64.5724	-0.451344	0.00951563	76.4315	-3.22223	0.00127198	0.026966	#0509f5
chr1	52000	52999	1000	*	chr1	88000	88999	1000	*	35	25.2664	36	-0.470134	34.7848	25.4228	-0.452336	-0.0177978	30.1038	-3.22938	0.00124059	0.0442478	#0509f5
chr1	4000	4999	1000	*	chr1	171000	171999	1000	*	241	167.795	167	-0.522334	235.239	171.904	-0.452522	-0.0698117	203.572	-3.23072	0.00123477	0.0411004	#0509f5
chr1	115000	115999	1000	*	chr1	171000	171999	1000	*	145	104.305	56	-0.475245	144.031	105.007	-0.45589	-0.0193552	124.519	-3.25501	0.0011339	0.0328832	#0509f5
chr1	125000	125999	1000	*	chr1	171000	171999	1000	*	110	80.3343	46	-0.453416	110.189	80.1965	-0.458367	0.00495069	95.1927	-3.27287	0.00106463	0.0347779	#0509f5
chr1	10000	10999	1000	*	chr1	140000	140999	1000	*	771	540.313	130	-0.512936	757.236	550.134	-0.460959	-0.0519768	653.685	-3.29156	0.000996338	0.0149451	#0509f5
chr1	10000	10999	1000	*	chr1	112000	112999	1000	*	146	103.657	102	-0.494149	144.359	104.835	-0.461541	-0.0326084	124.597	-3.29575	0.00098159	0.0140695	#0509f5
chr1	125000	125999	1000	*	chr1	144000	144999	1000	*	66	47.9414	19	-0.461194	66.0118	47.9328	-0.46171	0.000516317	56.9723	-3.29697	0.00097734	0.0351842	#0509f5
chr1	57000	57999	1000	*	chr1	171000	171999	1000	*	190	135.402	114	-0.488749	188.296	136.628	-0.462751	-0.0259984	162.462	-3.30448	0.000951541	0.0323524	#0509f5
chr1	12000	12999	1000	*	chr1	40000	40999	1000	*	403	292.183	28	-0.463905	402.898	292.258	-0.463172	-0.000733189	347.578	-3.30751	0.000941286	0.0332588	#0509f5
chr1	96000	96999	1000	*	chr1	117000	117999	1000	*	680	495.611	21	-0.456328	682.246	493.979	-0.465843	0.00951563	588.113	-3.32677	0.000878575	0.0242364	#0509f5
chr1	70000	70999	1000	*	chr1	97000	97999	1000	*	18	12.9571	27	-0.47425	17.9516	12.9921	-0.466474	-0.00777618	15.4718	-3.33132	0.00086436	0.0302526	#0509f5
chr1	94000	94999	1000	*	chr1	112000	112999	1000	*	18	12.9571	18	-0.47425	17.9527	12.9913	-0.466657	-0.00759277	15.472	-3.33264	0.000860262	0.031543	#0509f5
chr1	43000	43999	1000	*	chr1	144000	144999	1000	*	54	38.2236	101	-0.498497	53.4319	38.63	-0.467982	-0.0305156	46.0309	-3.34219	0.000831196	0.0178707	#0509f5
chr1	80000	80999	1000	*	chr1	171000	171999	1000	*	151	108.192	91	-0.480953	150.324	108.679	-0.468006	-0.0129475	129.501	-3.34237	0.000830676	0.0440258	#0509f5
chr1	52000	52999	1000	*	chr1	118000	118999	1000	*	19	13.605	66	-0.481863	18.9391	13.6487	-0.472601	-0.00926192	16.2939	-3.3755	0.000736821	0.0114944	#0509f5
chr1	122000	122999	1000	*	chr1	171000	171999	1000	*	195	139.937	49	-0.478696	194.6	140.225	-0.472771	-0.00592492	167.412	-3.37672	0.000733551	0.0348437	#0509f5
chr1	35000	35999	1000	*	chr1	83000	83999	1000	*	18	12.9571	48	-0.47425	17.9913	12.9634	-0.472852	-0.00139754	15.4774	-3.37731	0.000731986	0.0265039	#0509f5
chr1	97000	97999	1000	*	chr1	105000	105999	1000	*	19	13.605	8	-0.481863	18.947	13.643	-0.473805	-0.0080575	16.295	-3.38418	0.000713905	0.0128503	#0509f5
chr1	123000	123999	1000	*	chr1	171000	171999	1000	*	218	156.781	48	-0.475574	217.894	156.857	-0.474176	-0.00139754	187.376	-3.38686	0.000706981	0.0265039	#0509f5
chr1	117000	117999	1000	*	chr1	171000	171999	1000	*	214	151.599	54	-0.497355	212.355	152.773	-0.475092	-0.0222635	182.564	-3.39346	0.000690165	0.0307123	#0509f5
chr1	149000	149999	1000	*	chr1	171000	171999	1000	*	254	183.991	22	-0.46519	254.92	183.327	-0.475625	0.0104349	219.124	-3.3973	0.000680532	0.0242723	#0509f5
chr1	52000	52999	1000	*	chr1	108000	108999	1000	*	21	14.9007	56	-0.495008	20.8596	15.001	-0.475653	-0.0193552	17.9303	-3.39751	0.000680033	0.0295814	#0509f5
chr1	63000	63999	1000	*	chr1	171000	171999	1000	*	157	110.136	108	-0.511483	155.107	111.48	-0.476481	-0.035002	133.293	-3.40347	0.000665353	0.0259488	#0509f5
chr1	85000	85999	1000	*	chr1	96000	96999	1000	*	387	275.987	11	-0.487733	385.748	276.883	-0.478385	-0.00934815	331.315	-3.4172	0.000632684	0.0253073	#0509f5
chr1	52000	52999	1000	*	chr1	59000	59999	1000	*	30	21.3793	7	-0.488749	29.9004	21.4505	-0.479158	-0.00959096	25.6755	-3.42278	0.000619844	0.0196801	#0509f5
chr1	1000	1999	1000	*	chr1	97000	97999	1000	*	22	15.5486	96	-0.500722	21.8442	15.6594	-0.480218	-0.0205037	18.7518	-3.43042	0.000602645	0.0289269	#0509f5
chr1	88000	88999	1000	*	chr1	96000	96999	1000	*	688	490.428	8	-0.488368	686.081	491.799	-0.480311	-0.0080575	588.94	-3.43109	0.000601167	0.0126245	#0509f5
chr1	97000	97999	1000	*	chr1	155000	155999	1000	*	22	15.5486	58	-0.500722	21.8551	15.6516	-0.481659	-0.0190631	18.7534	-3.44081	0.000579978	0.016626	#0509f5
chr1	59000	59999	1000	*	chr1	171000	171999	1000	*	123	86.165	112	-0.513485	121.807	87.0087	-0.485369	-0.0281162	104.408	-3.46756	0.000525211	0.0183824	#0509f5
chr1	6000	6999	1000	*	chr1	171000	171999	1000	*	173	117.91	165	-0.553086	168.993	120.706	-0.485464	-0.0676227	144.849	-3.46824	0.000523873	0.0203437	#0509f5
chr1	147000	147999	1000	*	chr1	171000	171999	1000	*	193	137.346	24	-0.490789	192.649	137.596	-0.485536	-0.00525348	165.122	-3.46876	0.000522859	0.0266658	#0509f5
chr1	116000	116999	1000	*	chr1	171000	171999	1000	*	150	105.601	55	-0.506343	148.928	106.36	-0.485657	-0.020686	127.644	-3.46964	0.000521157	0.015461	#0509f5
chr1	45000	45999	1000	*	chr1	171000	171999	1000	*	180	124.389	126	-0.533143	177.164	126.379	-0.487326	-0.0458173	151.772	-3.48167	0.000498295	0.0104642	#0509f5
chr1	156000	156999	1000	*	chr1	171000	171999	1000	*	235	165.204	15	-0.508416	233.346	166.374	-0.488037	-0.0203789	199.86	-3.4868	0.000488836	0.013443	#0509f5
chr1	11000	11999	1000	*	chr1	171000	171999	1000	*	131	89.4043	160	-0.551151	128.209	91.3508	-0.489002	-0.0621489	109.78	-3.49376	0.000476271	0.0203437	#0509f5
chr1	97000	97999	1000	*	chr1	162000	162999	1000	*	22	15.5486	65	-0.500722	21.9161	15.6081	-0.489695	-0.011027	18.7621	-3.49875	0.000467442	0.0182302	#0509f5
chr1	97000	97999	1000	*	chr1	123000	123999	1000	*	34	23.9707	26	-0.504262	33.8807	24.0551	-0.494123	-0.010139	28.9679	-3.53068	0.00041449	0.021139	#0509f5
chr1	161000	161999	1000	*	chr1	169000	169999	1000	*	67	47.2936	8	-0.502517	66.8132	47.4258	-0.49446	-0.0080575	57.1195	-3.53311	0.000410703	0.0103497	#0509f5
chr1	52000	52999	1000	*	chr1	155000	155999	1000	*	29	20.0836	103	-0.530037	28.655	20.3254	-0.495503	-0.034534	24.4902	-3.54063	0.000399168	0.0171642	#0509f5
chr1	109000	109999	1000	*	chr1	144000	144999	1000	*	76	53.1243	35	-0.516628	75.5651	53.43	-0.500068	-0.0165602	64.4976	-3.57355	0.000352179	0.037331	#0509f5
chr1	62000	62999	1000	*	chr1	171000	171999	1000	*	138	95.235	109	-0.535105	136.41	96.345	-0.501667	-0.033438	116.378	-3.58507	0.000336983	0.0124684	#0509f5
chr1	66000	66999	1000	*	chr1	97000	97999	1000	*	22	15.5486	31	-0.500722	22.0171	15.5365	-0.502963	0.00224072	18.7768	-3.59442	0.000325119	0.0114875	#0509f5
chr1	140000	140999	1000	*	chr1	171000	171999	1000	*	113	79.6864	31	-0.503917	113.088	79.6245	-0.506158	0.00224072	96.3562	-3.61746	0.000297513	0.0114875	#0509f5
chr1	155000	155999	1000	*	chr1	171000	171999	1000	*	195	135.402	16	-0.526224	193.705	136.307	-0.506996	-0.0192283	165.006	-3.6235	0.000290647	0.00806546	#0509f5
chr1	105000	105999	1000	*	chr1	144000	144999	1000	*	27	18.7879	39	-0.523159	26.8711	18.878	-0.509349	-0.0138102	22.8745	-3.64047	0.000272146	0.0285753	#0509f5
chr1	113000	113999	1000	*	chr1	171000	171999	1000	*	145	100.418	58	-0.530037	144.045	101.083	-0.510974	-0.0190631	122.564	-3.65218	0.000260019	0.0111808	#0509f5
chr1	134000	134999	1000	*	chr1	171000	171999	1000	*	188	130.219	37	-0.52979	186.96	130.943	-0.513788	-0.0160016	158.952	-3.67247	0.000240214	0.0127313	#0509f5
chr1	114000	114999	1000	*	chr1	171000	171999	1000	*	190	130.867	57	-0.537897	188.71	131.762	-0.518235	-0.0196616	160.236	-3.70454	0.000211776	0.00900049	#0509f5
chr1	64000	64999	1000	*	chr1	96000	96999	1000	*	411	285.705	32	-0.524613	410.567	286.006	-0.521569	-0.00304311	348.287	-3.72858	0.000192563	0.0102058	#0509f5
chr1	145000	145999	1000	*	chr1	171000	171999	1000	*	215	148.359	26	-0.535242	214.246	148.881	-0.525103	-0.010139	181.564	-3.75406	0.000173997	0.0177476	#0509f5
chr1	95000	95999	1000	*	chr1	171000	171999	1000	*	225	154.19	76	-0.545216	223.652	155.12	-0.527872	-0.0173445	189.386	-3.77402	0.000160638	0.0054617	#0509f5
chr1	48000	48999	1000	*	chr1	171000	171999	1000	*	202	136.05	123	-0.570219	199.237	137.937	-0.53048	-0.0397389	168.587	-3.79283	0.000148943	0.00357463	#0509f5
chr1	52000	52999	1000	*	chr1	68000	68999	1000	*	37	25.2664	16	-0.550304	36.7543	25.4354	-0.531076	-0.0192283	31.0948	-3.79712	0.000146386	0.00541629	#0509f5
chr1	35000	35999	1000	*	chr1	156000	156999	1000	*	24	16.1964	121	-0.567359	23.7004	16.4012	-0.531115	-0.0362443	20.0508	-3.7974	0.000146219	0.00197396	#0509f5
chr1	10000	10999	1000	*	chr1	96000	96999	1000	*	227	156.781	86	-0.533938	226.896	156.853	-0.532619	-0.00131937	191.875	-3.80825	0.000139955	0.00797746	#0509f5
chr1	90000	90999	1000	*	chr1	171000	171999	1000	*	45	31.0971	81	-0.533143	44.994	31.1013	-0.532758	-0.000385175	38.0476	-3.80925	0.000139387	0.00878139	#0509f5
chr1	52000	52999	1000	*	chr1	102000	102999	1000	*	35	23.9707	50	-0.546082	34.864	24.0642	-0.534846	-0.0112363	29.4641	-3.82431	0.00013114	0.00406534	#0509f5
chr1	96000	96999	1000	*	chr1	159000	159999	1000	*	350	238.411	63	-0.553902	347.801	239.919	-0.535712	-0.0181897	293.86	-3.83055	0.000127856	0.00517815	#0509f5
chr1	78000	78999	1000	*	chr1	144000	144999	1000	*	104	71.2643	66	-0.545333	103.667	71.4934	-0.536071	-0.00926192	87.58	-3.83314	0.000126519	0.00246711	#0509f5
chr1	56000	56999	1000	*	chr1	171000	171999	1000	*	223	150.951	115	-0.562967	221.081	152.261	-0.538027	-0.0249391	186.671	-3.84725	0.000119453	0.00370304	#0509f5
chr1	74000	74999	1000	*	chr1	171000	171999	1000	*	170	114.671	97	-0.568038	168.669	115.576	-0.545354	-0.0226846	142.122	-3.90007	9.61649e-05	0.00225987	#0509f5
chr1	137000	137999	1000	*	chr1	171000	171999	1000	*	199	134.754	34	-0.562438	198.086	135.376	-0.54915	-0.0132874	166.731	-3.92745	8.58526e-05	0.00229656	#0509f5
chr1	96000	96999	1000	*	chr1	169000	169999	1000	*	51	34.3364	73	-0.570758	50.6282	34.5886	-0.549645	-0.0211126	42.6084	-3.93101	8.45884e-05	0.00600578	#0509f5
chr1	52000	52999	1000	*	chr1	134000	134999	1000	*	37	25.2664	82	-0.550304	37.0208	25.2522	-0.551925	0.00162142	31.1365	-3.94746	7.89863e-05	0.00240908	#0509f5
chr1	97000	97999	1000	*	chr1	163000	163999	1000	*	22	14.9007	66	-0.562122	21.9295	14.9486	-0.552861	-0.00926192	18.4391	-3.9542	7.67918e-05	0.00199659	#0509f5
chr1	165000	165999	1000	*	chr1	171000	171999	1000	*	114	77.095	6	-0.564325	113.559	77.3946	-0.553134	-0.0111906	95.4766	-3.95617	7.61599e-05	0.00332565	#0509f5
chr1	11000	11999	1000	*	chr1	52000	52999	1000	*	22	14.9007	41	-0.562122	21.9607	14.9274	-0.556962	-0.00516014	18.444	-3.98377	6.78296e-05	0.00345931	#0509f5
chr1	52000	52999	1000	*	chr1	107000	107999	1000	*	30	20.0836	55	-0.578947	29.7857	20.2281	-0.558261	-0.020686	25.0069	-3.99314	6.52046e-05	0.0029016	#0509f5
chr1	159000	159999	1000	*	chr1	171000	171999	1000	*	129	86.8128	12	-0.571391	128.428	87.1994	-0.558571	-0.01282	107.814	-3.99537	6.45929e-05	0.00374639	#0509f5
chr1	96000	96999	1000	*	chr1	133000	133999	1000	*	610	409.446	37	-0.575137	606.626	411.723	-0.559136	-0.0160016	509.175	-3.99945	6.3491e-05	0.00673005	#0509f5
chr1	73000	73999	1000	*	chr1	171000	171999	1000	*	177	117.91	98	-0.586064	175.463	118.943	-0.560904	-0.0251598	147.203	-4.01219	6.01572e-05	0.00276723	#0509f5
chr1	121000	121999	1000	*	chr1	144000	144999	1000	*	41	27.8578	23	-0.55754	41.0749	27.807	-0.56281	0.00526968	34.441	-4.02594	5.67493e-05	0.00295097	#0509f5
chr1	52000	52999	1000	*	chr1	147000	147999	1000	*	33	22.0271	95	-0.583184	32.7818	22.1738	-0.564041	-0.0191435	27.4778	-4.03481	5.46466e-05	0.00273233	#0509f5
chr1	69000	69999	1000	*	chr1	171000	171999	1000	*	156	103.009	102	-0.598772	154.247	104.18	-0.566164	-0.0326084	129.213	-4.05012	5.11918e-05	0.00110062	#0509f5
chr1	52000	52999	1000	*	chr1	127000	127999	1000	*	36	23.9707	75	-0.586724	35.7467	24.1406	-0.56635	-0.0203748	29.9436	-4.05146	5.08993e-05	0.00170513	#0509f5
chr1	52000	52999	1000	*	chr1	60000	60999	1000	*	31	20.7314	8	-0.580449	30.9136	20.7894	-0.572392	-0.0080575	25.8515	-4.09502	4.22125e-05	0.00132969	#0509f5
chr1	110000	110999	1000	*	chr1	144000	144999	1000	*	84	55.7157	34	-0.592305	83.6141	55.9729	-0.579018	-0.0132874	69.7935	-4.1428	3.43086e-05	0.00122367	#0509f5
chr1	163000	163999	1000	*	chr1	171000	171999	1000	*	203	134.754	8	-0.591149	202.434	135.131	-0.583092	-0.0080575	168.782	-4.17217	3.01707e-05	0.00126717	#0509f5
chr1	53000	53999	1000	*	chr1	96000	96999	1000	*	453	302.549	43	-0.582341	453.256	302.378	-0.583971	0.00162973	377.817	-4.17852	2.93418e-05	0.00293418	#0509f5
chr1	47000	47999	1000	*	chr1	171000	171999	1000	*	165	106.896	124	-0.626253	162.638	108.449	-0.584652	-0.0416011	135.543	-4.18342	2.87152e-05	0.000660449	#0509f5
chr1	7000	7999	1000	*	chr1	169000	169999	1000	*	58	36.9278	162	-0.651344	56.7218	37.76	-0.587045	-0.0642985	47.2409	-4.20068	2.66112e-05	0.0015501	#0509f5
chr1	52000	52999	1000	*	chr1	165000	165999	1000	*	20	12.9571	113	-0.626253	19.8137	13.0789	-0.599255	-0.0269978	16.4463	-4.28872	1.79707e-05	0.000628975	#0509f5
chr1	69000	69999	1000	*	chr1	144000	144999	1000	*	62	40.1671	75	-0.626253	61.5637	40.4518	-0.605878	-0.0203748	51.0078	-4.33647	1.44788e-05	0.000970078	#0509f5
chr1	97000	97999	1000	*	chr1	159000	159999	1000	*	19	12.3093	62	-0.626253	18.8721	12.3927	-0.606766	-0.0194865	15.6324	-4.34288	1.40629e-05	0.000569546	#0509f5
chr1	150000	150999	1000	*	chr1	171000	171999	1000	*	156	103.009	21	-0.598772	156.515	102.67	-0.608288	0.00951563	129.593	-4.35385	1.33769e-05	0.000708975	#0509f5
chr1	8000	8999	1000	*	chr1	171000	171999	1000	*	247	154.838	163	-0.673753	241.464	158.387	-0.608352	-0.0654013	199.926	-4.35431	1.33486e-05	0.00103674	#0509f5
chr1	48000	48999	1000	*	chr1	97000	97999	1000	*	23	14.9007	49	-0.626253	22.9528	14.9313	-0.620328	-0.00592492	18.9421	-4.44066	8.96829e-06	0.000851988	#0509f5
chr1	89000	89999	1000	*	chr1	171000	171999	1000	*	237	154.19	82	-0.620178	237.133	154.103	-0.6218	0.00162142	195.618	-4.45127	8.53625e-06	0.000520711	#0509f5
chr1	57000	57999	1000	*	chr1	144000	144999	1000	*	75	48.5893	87	-0.626253	74.9002	48.654	-0.622412	-0.00384049	61.7771	-4.45569	8.36236e-06	0.000476654	#0509f5
chr1	50000	50999	1000	*	chr1	171000	171999	1000	*	78	49.2371	121	-0.663728	77.0263	49.8595	-0.627483	-0.0362443	63.4429	-4.49225	7.04734e-06	0.000190278	#0509f5
chr1	135000	135999	1000	*	chr1	171000	171999	1000	*	173	110.136	36	-0.65149	171.936	110.817	-0.633692	-0.0177978	141.377	-4.53702	5.70539e-06	0.000305238	#0509f5
chr1	105000	105999	1000	*	chr1	171000	171999	1000	*	71	45.35	66	-0.646717	70.7725	45.4958	-0.637455	-0.00926192	58.1341	-4.56415	5.01514e-06	0.00019559	#0509f5
chr1	104000	104999	1000	*	chr1	171000	171999	1000	*	167	106.249	67	-0.652405	166.474	106.584	-0.643297	-0.00910789	136.529	-4.60628	4.0994e-06	0.000102485	#0509f5
chr1	36000	36999	1000	*	chr1	52000	52999	1000	*	32	20.0836	16	-0.672056	31.7875	20.2178	-0.652828	-0.0192283	26.0027	-4.675	2.93954e-06	0.000163144	#0509f5
chr1	52000	52999	1000	*	chr1	153000	153999	1000	*	25	15.5486	101	-0.685146	24.737	15.7139	-0.654631	-0.0305156	20.2254	-4.688	2.7589e-06	0.000118633	#0509f5
chr1	152000	152999	1000	*	chr1	171000	171999	1000	*	184	116.614	19	-0.657962	184.033	116.593	-0.658478	0.000516317	150.313	-4.71574	2.40838e-06	0.000260105	#0509f5
chr1	94000	94999	1000	*	chr1	161000	161999	1000	*	28	17.4921	67	-0.67872	27.9118	17.5474	-0.669612	-0.00910789	22.7296	-4.79602	1.6185e-06	6.06936e-05	#0509f5
chr1	111000	111999	1000	*	chr1	171000	171999	1000	*	220	136.05	60	-0.693367	218.455	137.012	-0.673027	-0.02034	177.734	-4.82064	1.43098e-06	0.00011734	#0509f5
chr1	6000	6999	1000	*	chr1	144000	144999	1000	*	68	40.815	138	-0.736436	66.939	41.4619	-0.69106	-0.0453757	54.2005	-4.95066	7.39605e-07	7.39605e-06	#0509f5
chr1	132000	132999	1000	*	chr1	143000	143999	1000	*	19	11.6614	11	-0.704255	18.9385	11.6993	-0.694907	-0.00934815	15.3189	-4.9784	6.41108e-07	3.84665e-05	#0509f5
chr1	12000	12999	1000	*	chr1	96000	96999	1000	*	214	132.163	84	-0.695294	214.207	132.035	-0.69809	0.00279576	173.121	-5.00135	5.69289e-07	3.3588e-05	#0509f5
chr1	89000	89999	1000	*	chr1	97000	97999	1000	*	37	22.675	8	-0.706423	36.8968	22.7384	-0.698366	-0.0080575	29.8176	-5.00334	5.63452e-07	3.54975e-05	#0509f5
chr1	118000	118999	1000	*	chr1	171000	171999	1000	*	46	27.8578	53	-0.72355	45.653	28.0696	-0.701704	-0.0218456	36.8613	-5.02741	4.97138e-07	2.26198e-05	#0509f5
chr1	10000	10999	1000	*	chr1	169000	169999	1000	*	176	103.657	159	-0.763756	172.311	105.876	-0.702638	-0.0611181	139.094	-5.03415	4.7998e-07	5.59176e-05	#0509f5
chr1	77000	77999	1000	*	chr1	135000	135999	1000	*	43	25.9143	58	-0.730589	42.7168	26.0861	-0.711526	-0.0190631	34.4014	-5.09823	3.42837e-07	2.94839e-05	#0509f5
chr1	55000	55999	1000	*	chr1	171000	171999	1000	*	131	77.7428	116	-0.752785	129.874	78.4171	-0.727868	-0.0249172	104.145	-5.21606	1.82766e-07	5.66575e-06	#0509f5
chr1	108000	108999	1000	*	chr1	171000	171999	1000	*	117	69.3207	63	-0.755151	116.265	69.7591	-0.736961	-0.0181897	93.0119	-5.28163	1.28043e-07	1.03715e-05	#0509f5
chr1	131000	131999	1000	*	chr1	171000	171999	1000	*	91	53.7721	40	-0.759008	90.6909	53.9554	-0.749189	-0.00981883	72.3231	-5.3698	7.88257e-08	8.11904e-06	#0509f5
chr1	82000	82999	1000	*	chr1	144000	144999	1000	*	42	24.6186	62	-0.770643	41.7173	24.7854	-0.751156	-0.0194865	33.2513	-5.38398	7.2857e-08	5.90142e-06	#0509f5
chr1	35000	35999	1000	*	chr1	42000	42999	1000	*	21	12.3093	7	-0.770643	20.9303	12.3503	-0.761052	-0.00959096	16.6403	-5.45533	4.88821e-08	6.20803e-06	#0509f5
chr1	35000	35999	1000	*	chr1	137000	137999	1000	*	27	15.5486	102	-0.796178	26.6966	15.7253	-0.763569	-0.0326084	21.2109	-5.47348	4.41277e-08	1.89749e-06	#0509f5
chr1	121000	121999	1000	*	chr1	171000	171999	1000	*	116	67.3771	50	-0.783794	115.549	67.64	-0.772558	-0.0112363	91.5946	-5.53829	3.05436e-08	1.42028e-06	#0509f5
chr1	52000	52999	1000	*	chr1	146000	146999	1000	*	46	26.5621	94	-0.792263	45.715	26.7277	-0.774333	-0.0179296	36.2214	-5.55109	2.83889e-08	1.39106e-06	#0509f5
chr1	7000	7999	1000	*	chr1	96000	96999	1000	*	81	46.6457	89	-0.796178	80.7463	46.7923	-0.787126	-0.00905171	63.7693	-5.64333	1.66788e-08	9.17333e-07	#0509f5
chr1	79000	79999	1000	*	chr1	171000	171999	1000	*	151	86.165	92	-0.809375	150.249	86.5956	-0.79499	-0.0143856	118.422	-5.70003	1.19785e-08	5.86944e-07	#0509f5
chr1	52000	52999	1000	*	chr1	156000	156999	1000	*	43	23.9707	104	-0.843064	42.473	24.2681	-0.807486	-0.0355783	33.3706	-5.79014	7.03295e-09	2.81318e-07	#0509f5
chr1	92000	92999	1000	*	chr1	171000	171999	1000	*	118	66.0814	79	-0.836471	117.748	66.2228	-0.830301	-0.00616931	91.9854	-5.95464	2.60641e-09	1.69417e-07	#0509f5
chr1	144000	144999	1000	*	chr1	159000	159999	1000	*	47	25.9143	15	-0.858914	46.6692	26.098	-0.838535	-0.0203789	36.3836	-6.01401	1.80991e-09	9.95451e-08	#0509f5
chr1	101000	101999	1000	*	chr1	171000	171999	1000	*	155	85.5171	70	-0.857983	154.279	85.9169	-0.844526	-0.0134574	120.098	-6.05721	1.38507e-09	9.97247e-08	#0509f5
chr1	10000	10999	1000	*	chr1	171000	171999	1000	*	54	28.5057	161	-0.921709	52.8299	29.1371	-0.858497	-0.0632117	40.9835	-6.15794	7.36955e-10	1.7171e-07	#0509f5
chr1	49000	49999	1000	*	chr1	171000	171999	1000	*	119	62.8421	122	-0.921158	117.444	63.6746	-0.883187	-0.0379708	90.5594	-6.33597	2.35858e-10	5.89644e-09	#0509f5
chr1	52000	52999	1000	*	chr1	74000	74999	1000	*	42	22.675	22	-0.889287	42.1522	22.5931	-0.899722	0.0104349	32.3727	-6.45519	1.08082e-10	1.15648e-08	#0509f5
chr1	129000	129999	1000	*	chr1	144000	144999	1000	*	27	14.2529	15	-0.921709	26.81	14.3539	-0.90133	-0.0203789	20.5819	-6.46678	1.00111e-10	1.10122e-08	#0509f5
chr1	35000	35999	1000	*	chr1	63000	63999	1000	*	20	10.3657	28	-0.948181	19.9949	10.3683	-0.947448	-0.000733189	15.1816	-6.79931	1.05122e-11	1.11429e-09	#0509f5
chr1	52000	52999	1000	*	chr1	73000	73999	1000	*	45	23.3229	21	-0.948181	45.1486	23.2461	-0.957697	0.00951563	34.1974	-6.87321	6.27743e-12	6.65407e-10	#0509f5
chr1	161000	161999	1000	*	chr1	171000	171999	1000	*	22	11.0136	10	-0.998222	21.9346	11.0464	-0.989628	-0.00859331	16.4905	-7.10345	1.21684e-12	1.47237e-10	#0509f5
chr1	35000	35999	1000	*	chr1	71000	71999	1000	*	22	10.3657	36	-1.08568	21.8647	10.4298	-1.06789	-0.0177978	16.1473	-7.66772	1.75086e-14	1.87342e-12	#0509f5
chr1	10000	10999	1000	*	chr1	144000	144999	1000	*	24	11.0136	134	-1.12375	23.5964	11.2019	-1.07482	-0.0489309	17.3992	-7.71772	1.18429e-14	1.30272e-13	#0509f5
chr1	40000	40999	1000	*	chr1	171000	171999	1000	*	35	15.5486	131	-1.17057	34.3775	15.8301	-1.1188	-0.0517768	25.1038	-8.03479	9.37359e-16	1.21857e-14	#0509f5
chr1	10000	10999	1000	*	chr1	77000	77999	1000	*	24	10.3657	67	-1.21122	23.9244	10.3985	-1.20211	-0.00910789	17.1614	-8.6355	5.84732e-18	4.38549e-16	#0509f5
